# Dynamic Transcriptomic Network Responses to Divergent Acute Exercise Challenges in Young Adults

**DOI:** 10.1101/2022.09.14.507939

**Authors:** Kaleen M Lavin, Zachary A Graham, Jeremy S McAdam, Samia M O’Bryan, Devin Drummer, Margaret B Bell, Christian J Kelley, Manoel E Lixandrão, Brandon Peoples, S. Craig Tuggle, Regina S Seay, Kendall Van Keuren-Jensen, Matthew J Huentelman, Patrick Pirrotte, Rebecca Reiman, Eric Alsop, Elizabeth Hutchins, Jerry Antone, Anna Bonfitto, Bessie Meechoovet, Joanna Palade, Joshua S Talboom, Amber Sullivan, Inmaculada Aban, Kalyani Peri, Timothy J Broderick, Marcas M Bamman

**Affiliations:** Healthspan, Resilience, and Performance, Florida Institute for Human and Machine Cognition, Pensacola, FL; UAB Center for Exercise Medicine, The University of Alabama at Birmingham, Birmingham, AL; Department of Cell, Developmental, and Integrative Biology, The University of Alabama at Birmingham, Birmingham, AL; Department of Biostatistics, The University of Alabama at Birmingham, Birmingham, AL; Birmingham VA Medical Center, Birmingham, AL; Cancer & Cell Biology, Translational Genomics Research Institute, Phoenix, AZ; Integrated Mass Spectrometry Shared Resource, City of Hope Comprehensive Cancer Center, Duarte, CA

## Abstract

Acute exercise elicits dynamic transcriptional changes that, when repeated, form the fundamental basis of adaptations in health, resilience, and performance. While moderate-intensity endurance training combined with conventional resistance training (traditional, TRAD) is often prescribed and recommended by public health guidance, high-intensity training combining maximal-effort intervals with intensive, limited-rest resistance training is a time-efficient alternative that may be used tactically (HITT) to seek whole body health benefits. Mechanisms of action of these distinct doses are incompletely characterized and have not been directly compared. We assessed transcriptome-wide responses in skeletal muscle and circulating extracellular vesicles (EVs) to a single exercise bout in young adults randomized to TRAD (n=21, 12M/9F, 22±3y) or HITT (n=19, 11M/8F, 22±2y). Next-generation sequencing captured small, long, and circular RNA in muscle and EVs. Analysis identified differentially expressed transcripts (|log_2_FC|>1, FDR≤0.05) immediately (h0, EVs only), h3, and h24 post-exercise within and between exercise doses. Additionally, all apparently responsive transcripts (FDR<0.2) underwent singular value decomposition to summarize data structures into latent variables (LVs) to deconvolve molecular expression circuits and inter-regulatory relationships. LVs were compared across time and exercise dose. TRAD generally elicited a stronger, more consistent transcriptional response than HITT, but considerable overlap and key differences existed. Findings reveal shared and unique molecular responses to divergent exercise stimuli and lay groundwork toward establishing relationships between protein-coding genes and lesser-understood transcripts that serve regulatory roles in response to exercise. Future work should advance the understanding of these circuits and whether they repeat in other populations or following other types of exercise/stress.

**NEW AND NOTEWORTHY:** We examined small and long transcriptomics in skeletal muscle and serum-derived extracellular vesicles before and after a single exposure to traditional combined exercise (TRAD) and high-intensity tactical training (HITT). Across 40 young adults, we found more consistent protein-coding gene responses to TRAD, whereas HITT elicited differential expression of microRNA enriched in brain regions. Follow-up analysis revealed relationships and temporal dynamics across transcript networks, highlighting potential avenues for research into mechanisms of exercise response and adaptation.
