## Supplementary Table 1 for "Dynamic Transcriptomic Network Responses to Divergent Acute Exercise Challenges in Young Adults"

### Sheet: Sheet1
Supplementary Table 1: Gene Ontology (GO) and KEGG pathway annotations for top eight intersections of differentially expressed protein-coding transcripts in skeletal muscle following acute TRAD and HITT exercise (corresponds with Fig. 3).
source	pathway	annotation	n	de	p_de
TRAD_h3_down
GO_term	GO:0007155	cell adhesion	1510	29	1.54551e-07
GO_term	GO:0006954	inflammatory response	826	20	5.24738e-07
GO_term	GO:0001775	cell activation	1098	23	8.48516e-07
GO_term	GO:0050896	response to stimulus	9030	88	8.64774e-07
GO_term	GO:0006909	phagocytosis	310	12	1.07329e-06
GO_term	GO:0006950	response to stress	3868	48	4.11427e-06
GO_term	GO:0042127	regulation of cell population proliferation	1735	28	8.01735e-06
GO_term	GO:0072332	intrinsic apoptotic signaling pathway by p53 class mediator	79	6	1.40449e-05
GO_term	GO:0008283	cell population proliferation	2019	30	1.79782e-05
GO_term	GO:0045321	leukocyte activation	957	19	1.80256e-05
GO_term	GO:0002376	immune system process	2786	37	1.8788e-05
GO_term	GO:0002682	regulation of immune system process	1447	24	2.57075e-05
GO_term	GO:0006952	defense response	1751	27	2.7099e-05
GO_term	GO:0046651	lymphocyte proliferation	296	10	2.83695e-05
GO_term	GO:0065009	regulation of molecular function	3077	39	3.04065e-05
GO_term	GO:0032943	mononuclear cell proliferation	300	10	3.17948e-05
GO_term	GO:0098609	cell-cell adhesion	925	18	3.97135e-05
GO_term	GO:0038124	toll-like receptor TLR6:TLR2 signaling pathway	2	2	4.34472e-05
GO_term	GO:0042496	detection of diacyl bacterial lipopeptide	2	2	4.34472e-05
GO_term	GO:0050790	regulation of catalytic activity	2344	32	4.79704e-05
GO_term	GO:0060326	cell chemotaxis	315	10	4.79828e-05
GO_term	GO:0050764	regulation of phagocytosis	99	6	5.08182e-05
GO_term	GO:0002253	activation of immune response	386	11	5.31813e-05
GO_term	GO:0006935	chemotaxis	615	14	5.90792e-05
GO_term	GO:0032490	detection of molecule of bacterial origin	12	3	5.96494e-05
GO_term	GO:0032623	interleukin-2 production	63	5	6.08279e-05
GO_term	GO:0032663	regulation of interleukin-2 production	63	5	6.08279e-05
GO_term	GO:0032613	interleukin-10 production	63	5	6.08279e-05
GO_term	GO:0032653	regulation of interleukin-10 production	63	5	6.08279e-05
GO_term	GO:0042330	taxis	619	14	6.33185e-05
GO_term	GO:0070661	leukocyte proliferation	330	10	7.07417e-05
GO_term	GO:0046649	lymphocyte activation	797	16	7.66225e-05
GO_term	GO:0046415	urate metabolic process	13	3	7.71688e-05
GO_term	GO:0050776	regulation of immune response	892	17	8.53494e-05
GO_term	GO:0051764	actin crosslink formation	14	3	9.77395e-05
GO_term	GO:0006955	immune response	1899	27	0.000109074
GO_term	GO:0009605	response to external stimulus	2798	35	0.000116885
GO_term	GO:0009595	detection of biotic stimulus	39	4	0.000125966
GO_term	GO:0002684	positive regulation of immune system process	923	17	0.000128894
GO_term	GO:0070340	detection of bacterial lipopeptide	3	2	0.000129775
GO_term	GO:0050670	regulation of lymphocyte proliferation	230	8	0.000149921
GO_term	GO:0030155	regulation of cell adhesion	760	15	0.00015652
GO_term	GO:0032944	regulation of mononuclear cell proliferation	233	8	0.000163834
GO_term	GO:0030595	leukocyte chemotaxis	236	8	0.000178794
GO_term	GO:0080134	regulation of response to stress	1334	21	0.000181985
GO_term	GO:0048584	positive regulation of response to stimulus	2184	29	0.000191406
GO_term	GO:0048583	regulation of response to stimulus	3968	44	0.000202717
GO_term	GO:0051716	cellular response to stimulus	7493	70	0.000242453
GO_term	GO:0070663	regulation of leukocyte proliferation	254	8	0.000294036
GO_term	GO:0009611	response to wounding	558	12	0.000340906
GO_term	GO:0007165	signal transduction	6042	59	0.000358563
GO_term	GO:0043277	apoptotic cell clearance	51	4	0.000359935
GO_term	GO:0002764	immune response-regulating signaling pathway	482	11	0.000368442
GO_term	GO:0042098	T cell proliferation	204	7	0.000424141
GO_term	GO:0071724	response to diacyl bacterial lipopeptide	5	2	0.000428835
GO_term	GO:0071726	cellular response to diacyl bacterial lipopeptide	5	2	0.000428835
GO_term	GO:0042494	detection of bacterial lipoprotein	5	2	0.000428835
GO_term	GO:0009786	regulation of asymmetric cell division	5	2	0.000428835
GO_term	GO:0042110	T cell activation	506	11	0.000552968
GO_term	GO:0050778	positive regulation of immune response	591	12	0.000568558
GO_term	GO:0098581	detection of external biotic stimulus	25	3	0.000585546
GO_term	GO:0050866	negative regulation of cell activation	216	7	0.000596242
GO_term	GO:0050865	regulation of cell activation	681	13	0.000597267
GO_term	GO:0061757	leukocyte adhesion to arterial endothelial cell	6	2	0.000640461
GO_term	GO:0048050	post-embryonic eye morphogenesis	6	2	0.000640461
GO_term	GO:0030593	neutrophil chemotaxis	106	5	0.000698972
GO_term	GO:0010647	positive regulation of cell communication	1709	23	0.000818035
GO_term	GO:0032703	negative regulation of interleukin-2 production	28	3	0.000822016
GO_term	GO:0023056	positive regulation of signaling	1713	23	0.000844436
GO_term	GO:0051179	localization	6234	59	0.000857119
GO_term	GO:0002429	immune response-activating cell surface receptor signaling pathway	300	8	0.000879683
GO_term	GO:0002757	immune response-activating signal transduction	300	8	0.000879683
GO_term	GO:0098711	iron ion import across plasma membrane	7	2	0.000892756
GO_term	GO:0002274	myeloid leukocyte activation	232	7	0.000907435
GO_term	GO:0072331	signal transduction by p53 class mediator	170	6	0.000948992
GO_term	GO:0002694	regulation of leukocyte activation	629	12	0.000977638
KEGG_pathway	path:hsa04145	Phagosome	152	7	0.000394864
TRAD_h24_up + HITT_h24_up
GO_term	GO:0006072	glycerol-3-phosphate metabolic process	9	3	1.16434e-05
GO_term	GO:0052646	alditol phosphate metabolic process	11	3	2.2696e-05
GO_term	GO:0006127	glycerophosphate shuttle	2	2	2.74507e-05
GO_term	GO:0005975	carbohydrate metabolic process	597	12	7.25197e-05
GO_term	GO:0016052	carbohydrate catabolic process	152	6	0.000153995
GO_term	GO:1901890	positive regulation of cell junction assembly	105	5	0.000234162
GO_term	GO:0006116	NADH oxidation	5	2	0.000271681
GO_term	GO:0006003	fructose 2,6-bisphosphate metabolic process	5	2	0.000271681
GO_term	GO:0006091	generation of precursor metabolites and energy	494	10	0.000281816
GO_term	GO:0099505	regulation of presynaptic membrane potential	6	2	0.000406119
GO_term	GO:0019674	NAD metabolic process	29	3	0.000469106
GO_term	GO:0006734	NADH metabolic process	30	3	0.000519239
GO_term	GO:1901888	regulation of cell junction assembly	201	6	0.00068581
GO_term	GO:0044262	cellular carbohydrate metabolic process	287	7	0.000815875
GO_term	GO:0050807	regulation of synapse organization	209	6	0.000840401
GO_term	GO:0016051	carbohydrate biosynthetic process	209	6	0.000840401
GO_term	GO:0006096	glycolytic process	81	4	0.000884839
GO_term	GO:0006757	ATP generation from ADP	82	4	0.000926481
GO_term	GO:0050803	regulation of synapse structure or activity	215	6	0.000973013
KEGG_pathway	path:hsa04512	ECM-receptor interaction	88	6	1.27779e-05
TRAD_h24_up
GO_term	GO:0050908	detection of light stimulus involved in visual perception	21	3	7.28703e-05
GO_term	GO:0050962	detection of light stimulus involved in sensory perception	21	3	7.28703e-05
GO_term	GO:0018120	peptidyl-arginine ADP-ribosylation	4	2	9.02022e-05
GO_term	GO:0043269	regulation of ion transport	679	10	0.000309783
GO_term	GO:0006471	protein ADP-ribosylation	35	3	0.000344723
GO_term	GO:0006811	ion transport	1527	15	0.000767282
HITT_h24_up
GO_term	GO:0016072	rRNA metabolic process	264	16	5.26324e-08
GO_term	GO:0006364	rRNA processing	226	14	2.8057e-07
GO_term	GO:0034470	ncRNA processing	424	19	3.42077e-07
GO_term	GO:0034660	ncRNA metabolic process	559	21	1.43787e-06
GO_term	GO:0042254	ribosome biogenesis	304	15	1.88477e-06
GO_term	GO:0002252	immune effector process	674	23	2.27993e-06
GO_term	GO:0044419	biological process involved in interspecies interaction between organisms	1655	39	7.33092e-06
GO_term	GO:0043410	positive regulation of MAPK cascade	491	18	1.15977e-05
GO_term	GO:0032755	positive regulation of interleukin-6 production	97	8	1.3489e-05
GO_term	GO:0065008	regulation of biological quality	3747	68	1.855e-05
GO_term	GO:00071651	signal transduction	6042	97	2.48465e-05
GO_term	GO:0000165	MAPK cascade	788	23	2.84047e-05
GO_term	GO:0002693	positive regulation of cellular extravasation	18	4	4.15137e-05
GO_term	GO:0002446	neutrophil mediated immunity	35	5	4.17072e-05
GO_term	GO:0023052	signaling	6528	102	4.25853e-05
GO_term	GO:0046903	secretion	927	25	4.62928e-05
GO_term	GO:0022613	ribonucleoprotein complex biogenesis	448	16	4.89759e-05
GO_term	GO:00069541	inflammatory response	826	23	5.84835e-05
GO_term	GO:0007154	cell communication	6583	102	6.16891e-05
GO_term	GO:0051707	response to other organism	1495	34	6.22996e-05
GO_term	GO:0043207	response to external biotic stimulus	1498	34	6.48044e-05
GO_term	GO:0070059	intrinsic apoptotic signaling pathway in response to endoplasmic reticulum stress	63	6	7.38733e-05
GO_term	GO:00026821	regulation of immune system process	1447	33	7.66765e-05
GO_term	GO:0009607	response to biotic stimulus	1540	34	0.000110899
GO_term	GO:00026841	positive regulation of immune system process	923	24	0.000115813
GO_term	GO:0032874	positive regulation of stress-activated MAPK cascade	132	8	0.000122942
GO_term	GO:00069521	defense response	1751	37	0.000130949
GO_term	GO:0035556	intracellular signal transduction	2652	50	0.000133737
GO_term	GO:0070304	positive regulation of stress-activated protein kinase signaling cascade	134	8	0.000136483
GO_term	GO:00069551	immune response	1899	39	0.00015281
GO_term	GO:0071216	cellular response to biotic stimulus	256	11	0.000155557
GO_term	GO:0042273	ribosomal large subunit biogenesis	72	6	0.000156223
GO_term	GO:0002705	positive regulation of leukocyte mediated immunity	138	8	0.000167268
GO_term	GO:0071222	cellular response to lipopolysaccharide	217	10	0.000176095
GO_term	GO:00507761	regulation of immune response	892	23	0.000182424
GO_term	GO:0045089	positive regulation of innate immune response	140	8	0.000184679
GO_term	GO:0030198	extracellular matrix organization	307	12	0.000190342
GO_term	GO:0002237	response to molecule of bacterial origin	354	13	0.000191174
GO_term	GO:0043062	extracellular structure organization	308	12	0.000196132
GO_term	GO:0002833	positive regulation of response to biotic stimulus	180	9	0.000202479
GO_term	GO:0045229	external encapsulating structure organization	310	12	0.000208163
GO_term	GO:0032940	secretion by cell	789	21	0.000229431
GO_term	GO:00023761	immune system process	2786	51	0.000234259
GO_term	GO:0000470	maturation of LSU-rRNA	28	4	0.000254393
GO_term	GO:0007157	heterophilic cell-cell adhesion via plasma membrane cell adhesion molecules	51	5	0.000260911
GO_term	GO:0071219	cellular response to molecule of bacterial origin	229	10	0.00027157
GO_term	GO:0045088	regulation of innate immune response	231	10	0.00029107
GO_term	GO:0007169	transmembrane receptor protein tyrosine kinase signaling pathway	633	18	0.000295954
GO_term	GO:0007166	cell surface receptor signaling pathway	2818	51	0.000308984
GO_term	GO:00069501	response to stress	3868	65	0.00031354
GO_term	GO:0006468	protein phosphorylation	1573	33	0.000358544
GO_term	GO:0032494	response to peptidoglycan	13	3	0.000365335
GO_term	GO:0016310	phosphorylation	1846	37	0.000370573
GO_term	GO:2000361	regulation of prostaglandin-E synthase activity	3	2	0.000372131
GO_term	GO:2000363	positive regulation of prostaglandin-E synthase activity	3	2	0.000372131
GO_term	GO:0042271	susceptibility to natural killer cell mediated cytotoxicity	3	2	0.000372131
GO_term	GO:0051239	regulation of multicellular organismal process	2767	50	0.000372538
GO_term	GO:0002366	leukocyte activation involved in immune response	285	11	0.000390574
GO_term	GO:00508961	response to stimulus	9030	127	0.000393609
GO_term	GO:0032496	response to lipopolysaccharide	333	12	0.000398424
GO_term	GO:0044403	biological process involved in symbiotic interaction	286	11	0.000402266
GO_term	GO:0071310	cellular response to organic substance	2415	45	0.000403805
GO_term	GO:1901700	response to oxygen-containing compound	1651	34	0.000405675
GO_term	GO:1901701	cellular response to oxygen-containing compound	1195	27	0.00041848
GO_term	GO:0002263	cell activation involved in immune response	289	11	0.00043912
GO_term	GO:0014061	regulation of norepinephrine secretion	14	3	0.000461135
GO_term	GO:0048243	norepinephrine secretion	14	3	0.000461135
GO_term	GO:0051174	regulation of phosphorus metabolic process	1398	30	0.000468599
GO_term	GO:0007589	body fluid secretion	89	6	0.000496227
GO_term	GO:0051046	regulation of secretion	606	17	0.000507487
GO_term	GO:0012501	programmed cell death	1946	38	0.000507778
GO_term	GO:0002699	positive regulation of immune effector process	248	10	0.000509241
GO_term	GO:0007567	parturition	15	3	0.000571665
GO_term	GO:0000463	maturation of LSU-rRNA from tricistronic rRNA transcript (SSU-rRNA, 5.8S rRNA, LSU-rRNA)	15	3	0.000571665
GO_term	GO:0010033	response to organic substance	3042	53	0.000578292
GO_term	GO:0006915	apoptotic process	1892	37	0.000590709
GO_term	GO:0071840	cellular component organization or biogenesis	6368	95	0.0005967
GO_term	GO:0098751	bone cell development	35	4	0.000611829
GO_term	GO:0006793	phosphorus metabolic process	2756	49	0.000625489
GO_term	GO:0002831	regulation of response to biotic stimulus	351	12	0.000635211
GO_term	GO:0019725	cellular homeostasis	915	22	0.000650277
GO_term	GO:0140352	export from cell	855	21	0.000658491
GO_term	GO:0034976	response to endoplasmic reticulum stress	257	10	0.000671106
GO_term	GO:0002443	leukocyte mediated immunity	457	14	0.000680324
GO_term	GO:00517161	cellular response to stimulus	7493	108	0.000709677
GO_term	GO:0006820	anion transport	514	15	0.000724986
GO_term	GO:0032635	interleukin-6 production	172	8	0.000734345
GO_term	GO:0032675	regulation of interleukin-6 production	172	8	0.000734345
GO_term	GO:0070245	positive regulation of thymocyte apoptotic process	4	2	0.000738756
GO_term	GO:0043315	positive regulation of neutrophil degranulation	4	2	0.000738756
GO_term	GO:0010701	positive regulation of norepinephrine secretion	4	2	0.000738756
GO_term	GO:2001206	positive regulation of osteoclast development	4	2	0.000738756
GO_term	GO:0046330	positive regulation of JNK cascade	96	6	0.000741944
GO_term	GO:00650091	regulation of molecular function	3077	53	0.000758192
GO_term	GO:0043408	regulation of MAPK cascade	687	18	0.000772332
GO_term	GO:0070201	regulation of establishment of protein localization	520	15	0.00081536
GO_term	GO:00507641	regulation of phagocytosis	99	6	0.000872243
GO_term	GO:0002367	cytokine production involved in immune response	100	6	0.000919376
GO_term	GO:0002691	regulation of cellular extravasation	39	4	0.000928051
GO_term	GO:0042981	regulation of apoptotic process	1461	30	0.000955303
GO_term	GO:0051240	positive regulation of multicellular organismal process	1461	30	0.000955303
GO_term	GO:0006796	phosphate-containing compound metabolic process	2736	48	0.000962559
GO_term	GO:0019220	regulation of phosphate metabolic process	1396	29	0.000975118
GO_term	GO:0001819	positive regulation of cytokine production	475	14	0.000986832
GO_term	GO:0002720	positive regulation of cytokine production involved in immune response	68	5	0.000992527
KEGG_pathway	path:hsa04668	TNF signaling pathway	112	8	9.68377e-05
KEGG_pathway	path:hsa04071	Sphingolipid signaling pathway	119	7	0.000870693
KEGG_pathway	path:hsa05167	Kaposi sarcoma-associated herpesvirus infection	194	9	0.000907319
TRAD_h3_up
GO_term	GO:00069502	response to stress	3868	86	2.25035e-08
GO_term	GO:00096051	response to external stimulus	2798	65	5.02514e-07
GO_term	GO:0043067	regulation of programmed cell death	1493	42	7.59853e-07
GO_term	GO:00429811	regulation of apoptotic process	1461	41	1.1175e-06
GO_term	GO:00508962	response to stimulus	9030	152	1.23391e-06
GO_term	GO:0010941	regulation of cell death	1641	44	1.44697e-06
GO_term	GO:00069542	inflammatory response	826	28	2.10112e-06
GO_term	GO:00517162	cellular response to stimulus	7493	131	2.23693e-06
GO_term	GO:00069522	defense response	1751	45	3.34173e-06
GO_term	GO:0070887	cellular response to chemical stimulus	3051	66	4.9069e-06
GO_term	GO:00485831	regulation of response to stimulus	3968	80	5.17317e-06
GO_term	GO:0065007	biological regulation	12871	196	5.53178e-06
GO_term	GO:00650092	regulation of molecular function	3077	66	6.53567e-06
GO_term	GO:0048518	positive regulation of biological process	6245	112	7.71443e-06
GO_term	GO:00100331	response to organic substance	3042	65	8.93955e-06
GO_term	GO:0050789	regulation of biological process	12147	186	1.45214e-05
GO_term	GO:0009966	regulation of signal transduction	2994	63	2.09048e-05
GO_term	GO:0023051	regulation of signaling	3387	69	2.17023e-05
GO_term	GO:00125011	programmed cell death	1946	46	2.23795e-05
GO_term	GO:00069151	apoptotic process	1892	45	2.40076e-05
GO_term	GO:0050794	regulation of cellular process	11305	175	2.50649e-05
GO_term	GO:00071652	signal transduction	6042	107	2.68629e-05
GO_term	GO:00355561	intracellular signal transduction	2652	57	3.19438e-05
GO_term	GO:00507901	regulation of catalytic activity	2344	52	3.3609e-05
GO_term	GO:0010646	regulation of cell communication	3371	68	3.51208e-05
GO_term	GO:0008219	cell death	2105	48	3.619e-05
GO_term	GO:00713101	cellular response to organic substance	2415	53	3.71859e-05
GO_term	GO:00230521	signaling	6528	113	3.8367e-05
GO_term	GO:0048585	negative regulation of response to stimulus	1656	40	5.1932e-05
GO_term	GO:00512391	regulation of multicellular organismal process	2767	58	5.48392e-05
GO_term	GO:0009968	negative regulation of signal transduction	1280	33	7.47903e-05
GO_term	GO:00071551	cell adhesion	1510	37	7.65139e-05
GO_term	GO:0051336	regulation of hydrolase activity	1008	28	7.8498e-05
GO_term	GO:0006810	transport	4486	83	8.40009e-05
GO_term	GO:0051234	establishment of localization	4640	85	9.44275e-05
GO_term	GO:00071541	cell communication	6583	112	9.53487e-05
GO_term	GO:0034097	response to cytokine	916	26	0.000101218
GO_term	GO:00511791	localization	6234	107	0.000108624
GO_term	GO:1902531	regulation of intracellular signal transduction	1724	40	0.000124062
GO_term	GO:0042221	response to chemical	4410	81	0.000138109
GO_term	GO:0010648	negative regulation of cell communication	1381	34	0.000140465
GO_term	GO:0023057	negative regulation of signaling	1386	34	0.000150404
GO_term	GO:0002268	follicular dendritic cell differentiation	2	2	0.00015824
GO_term	GO:0106004	tRNA (guanine-N7)-methylation	2	2	0.00015824
GO_term	GO:0048523	negative regulation of cellular process	4990	89	0.000158948
GO_term	GO:2001234	negative regulation of apoptotic signaling pathway	230	11	0.00017071
GO_term	GO:0035966	response to topologically incorrect protein	160	9	0.000201457
GO_term	GO:00096071	response to biotic stimulus	1540	36	0.000243025
GO_term	GO:0061077	chaperone-mediated protein folding	70	6	0.000252637
GO_term	GO:0071492	cellular response to UV-A	11	3	0.000302991
GO_term	GO:2001243	negative regulation of intrinsic apoptotic signaling pathway	102	7	0.000310891
GO_term	GO:00071661	cell surface receptor signaling pathway	2818	56	0.000311564
GO_term	GO:0006986	response to unfolded protein	139	8	0.000388832
GO_term	GO:0043086	negative regulation of catalytic activity	785	22	0.000416352
GO_term	GO:00023762	immune system process	2786	55	0.000420838
GO_term	GO:0048522	positive regulation of cellular process	5706	97	0.000423235
GO_term	GO:00349761	response to endoplasmic reticulum stress	257	11	0.000441329
GO_term	GO:00444191	biological process involved in interspecies interaction between organisms	1655	37	0.000467487
GO_term	GO:0002266	follicular dendritic cell activation	3	2	0.000470762
GO_term	GO:0001834	trophectodermal cell proliferation	3	2	0.000470762
GO_term	GO:0045936	negative regulation of phosphate metabolic process	440	15	0.000498036
GO_term	GO:0010563	negative regulation of phosphorus metabolic process	441	15	0.000509864
GO_term	GO:0010466	negative regulation of peptidase activity	262	11	0.000518534
GO_term	GO:0033036	macromolecule localization	2876	56	0.000519343
GO_term	GO:0097190	apoptotic signaling pathway	591	18	0.00053847
GO_term	GO:1902532	negative regulation of intracellular signal transduction	543	17	0.000563683
GO_term	GO:1901135	carbohydrate derivative metabolic process	1024	26	0.000566741
GO_term	GO:0043069	negative regulation of programmed cell death	914	24	0.00058057
GO_term	GO:0070372	regulation of ERK1 and ERK2 cascade	311	12	0.000620043
GO_term	GO:0070141	response to UV-A	14	3	0.000649951
GO_term	GO:0052547	regulation of peptidase activity	456	15	0.000718311
GO_term	GO:00801341	regulation of response to stress	1334	31	0.000744894
GO_term	GO:0071345	cellular response to cytokine stimulus	822	22	0.00076732
GO_term	GO:0048519	negative regulation of biological process	5801	97	0.0007743
GO_term	GO:0032897	negative regulation of viral transcription	15	3	0.000804897
GO_term	GO:0033673	negative regulation of kinase activity	236	10	0.000861056
GO_term	GO:2001233	regulation of apoptotic signaling pathway	370	13	0.000888295
GO_term	GO:0044092	negative regulation of molecular function	1172	28	0.000893491
GO_term	GO:0043066	negative regulation of apoptotic process	893	23	0.000977938
TRAD_h24_down
GO_term	GO:0007030	Golgi organization	160	10	0.000117803
GO_term	GO:0010705	meiotic DNA double-strand break processing involved in reciprocal meiotic recombination	2	2	0.000209168
GO_term	GO:0036158	outer dynein arm assembly	22	4	0.000256976
GO_term	GO:0071932	replication fork reversal	3	2	0.000621483
GO_term	GO:0034123	positive regulation of toll-like receptor signaling pathway	28	4	0.000671754
GO_term	GO:0046942	carboxylic acid transport	279	12	0.000811363
GO_term	GO:0009582	detection of abiotic stimulus	139	8	0.0009666
GO_term	GO:0015721	bile acid and bile salt transport	31	4	0.0009977
KEGG_pathway	path:hsa05168	Herpes simplex virus 1 infection	495	19	0.000125663
TRAD_h3_up + HITT_h3_up
GO_term	GO:00071542	cell communication	6583	67	1.01171e-07
GO_term	GO:00230522	signaling	6528	66	1.88541e-07
GO_term	GO:00106461	regulation of cell communication	3371	41	1.98336e-06
GO_term	GO:00230511	regulation of signaling	3387	41	2.24419e-06
GO_term	GO:00355562	intracellular signal transduction	2652	34	6.83168e-06
GO_term	GO:00163101	phosphorylation	1846	27	7.60896e-06
GO_term	GO:00517163	cellular response to stimulus	7493	68	7.97787e-06
GO_term	GO:00071653	signal transduction	6042	58	1.33738e-05
GO_term	GO:00507941	regulation of cellular process	11305	89	2.22958e-05
GO_term	GO:00508963	response to stimulus	9030	76	2.38229e-05
GO_term	GO:00099661	regulation of signal transduction	2994	35	3.59036e-05
GO_term	GO:00485832	regulation of response to stimulus	3968	42	4.83012e-05
GO_term	GO:00708871	cellular response to chemical stimulus	3051	35	5.34067e-05
GO_term	GO:00064681	protein phosphorylation	1573	22	0.000119643
GO_term	GO:0098962	regulation of postsynaptic neurotransmitter receptor activity	17	3	0.000127703
GO_term	GO:00650081	regulation of biological quality	3747	39	0.000149246
GO_term	GO:00507891	regulation of biological process	12147	91	0.00016824
GO_term	GO:0007267	cell-cell signaling	1626	22	0.000192348
GO_term	GO:00067961	phosphate-containing compound metabolic process	2736	31	0.000206732
GO_term	GO:00067931	phosphorus metabolic process	2756	31	0.000235746
GO_term	GO:0009952	anterior/posterior pattern specification	214	7	0.000279852
GO_term	GO:0009914	hormone transport	290	8	0.000325708
GO_term	GO:0032879	regulation of localization	2808	31	0.000329055
GO_term	GO:0023061	signal release	451	10	0.000341124
GO_term	GO:0038066	p38MAPK cascade	57	4	0.000355804
GO_term	GO:1990845	adaptive thermogenesis	159	6	0.000361885
GO_term	GO:00469031	secretion	927	15	0.000364572
GO_term	GO:19025311	regulation of intracellular signal transduction	1724	22	0.000434831
GO_term	GO:0099601	regulation of neurotransmitter receptor activity	61	4	0.000461617
GO_term	GO:00485221	positive regulation of cellular process	5706	51	0.00047023
GO_term	GO:00422211	response to chemical	4410	42	0.000542688
GO_term	GO:0032502	developmental process	6355	55	0.000553582
GO_term	GO:0043153	entrainment of circadian clock by photoperiod	29	3	0.000651717
GO_term	GO:0048856	anatomical structure development	5785	51	0.000665397
GO_term	GO:00485181	positive regulation of biological process	6245	54	0.000667808
GO_term	GO:00001651	MAPK cascade	788	13	0.000766552
GO_term	GO:0098655	cation transmembrane transport	891	14	0.000770284
GO_term	GO:0048384	retinoic acid receptor signaling pathway	31	3	0.000794865
GO_term	GO:0015820	leucine transport	8	2	0.000941739
GO_term	GO:0071248	cellular response to metal ion	191	6	0.000948998
GO_term	GO:0009648	photoperiodism	33	3	0.000956562
GO_term	GO:0032633	interleukin-4 production	33	3	0.000956562
GO_term	GO:0032673	regulation of interleukin-4 production	33	3	0.000956562
GO_term	GO:00106471	positive regulation of cell communication	1709	21	0.000971885
KEGG_pathway	path:hsa04010	MAPK signaling pathway	294	13	9.73376e-08
TRAD_h24_down + HITT_h24_down
GO_term	GO:0007275	multicellular organism development	4804	46	1.84083e-08
GO_term	GO:00488561	anatomical structure development	5785	51	2.64097e-08
GO_term	GO:0009725	response to hormone	842	18	2.65951e-08
GO_term	GO:0033993	response to lipid	886	18	5.75643e-08
GO_term	GO:0048513	animal organ development	3475	37	7.84821e-08
GO_term	GO:0009058	biosynthetic process	5801	50	9.32753e-08
GO_term	GO:0009889	regulation of biosynthetic process	4165	41	9.34163e-08
GO_term	GO:0044249	cellular biosynthetic process	5648	49	1.17122e-07
GO_term	GO:00512392	regulation of multicellular organismal process	2767	32	1.41233e-07
GO_term	GO:00325021	developmental process	6355	52	2.37307e-07
GO_term	GO:0048731	system development	4345	41	3.12409e-07
GO_term	GO:00713102	cellular response to organic substance	2415	29	3.15756e-07
GO_term	GO:0045893	positive regulation of transcription, DNA-templated	1611	23	3.94993e-07
GO_term	GO:1903508	positive regulation of nucleic acid-templated transcription	1611	23	3.94993e-07
GO_term	GO:0051254	positive regulation of RNA metabolic process	1747	24	4.17177e-07
GO_term	GO:1902680	positive regulation of RNA biosynthetic process	1617	23	4.21777e-07
GO_term	GO:1901576	organic substance biosynthetic process	5715	48	5.21754e-07
GO_term	GO:0031326	regulation of cellular biosynthetic process	4102	39	6.16348e-07
GO_term	GO:0045935	positive regulation of nucleobase-containing compound metabolic process	1952	25	8.32667e-07
GO_term	GO:0043435	response to corticotropin-releasing hormone	5	3	8.43049e-07
GO_term	GO:0071376	cellular response to corticotropin-releasing hormone stimulus	5	3	8.43049e-07
GO_term	GO:0045595	regulation of cell differentiation	1563	22	9.55499e-07
GO_term	GO:0009059	macromolecule biosynthetic process	4704	42	9.64915e-07
GO_term	GO:0030154	cell differentiation	4174	39	9.77557e-07
GO_term	GO:0010557	positive regulation of macromolecule biosynthetic process	1832	24	9.84631e-07
GO_term	GO:0009891	positive regulation of biosynthetic process	1984	25	1.12484e-06
GO_term	GO:0045944	positive regulation of transcription by RNA polymerase II	1203	19	1.13371e-06
GO_term	GO:0048869	cellular developmental process	4200	39	1.15115e-06
GO_term	GO:0071496	cellular response to external stimulus	309	10	1.15786e-06
GO_term	GO:00100332	response to organic substance	3042	32	1.22986e-06
GO_term	GO:00708872	cellular response to chemical stimulus	3051	32	1.31363e-06
GO_term	GO:0051173	positive regulation of nitrogen compound metabolic process	3058	32	1.38243e-06
GO_term	GO:00421271	regulation of cell population proliferation	1735	23	1.43869e-06
GO_term	GO:0031668	cellular response to extracellular stimulus	245	9	1.45005e-06
GO_term	GO:0090257	regulation of muscle system process	250	9	1.71315e-06
GO_term	GO:0043434	response to peptide hormone	404	11	1.77371e-06
GO_term	GO:0032870	cellular response to hormone stimulus	583	13	1.77952e-06
GO_term	GO:0031325	positive regulation of cellular metabolic process	3256	33	1.80037e-06
GO_term	GO:0009893	positive regulation of metabolic process	3762	36	1.89438e-06
GO_term	GO:0010604	positive regulation of macromolecule metabolic process	3444	34	2.12089e-06
GO_term	GO:0009888	tissue development	1925	24	2.37059e-06
GO_term	GO:0031328	positive regulation of cellular biosynthetic process	1945	24	2.84152e-06
GO_term	GO:0031669	cellular response to nutrient levels	213	8	4.87382e-06
GO_term	GO:00082831	cell population proliferation	2019	24	5.43237e-06
GO_term	GO:0010556	regulation of macromolecule biosynthetic process	3932	36	5.46652e-06
GO_term	GO:0045604	regulation of epidermal cell differentiation	58	5	5.89941e-06
GO_term	GO:0030856	regulation of epithelial cell differentiation	157	7	6.428e-06
GO_term	GO:0009628	response to abiotic stimulus	1107	17	6.6181e-06
GO_term	GO:0014070	response to organic cyclic compound	900	15	9.50372e-06
GO_term	GO:0071396	cellular response to lipid	581	12	9.97753e-06
GO_term	GO:0045682	regulation of epidermis development	65	5	1.03774e-05
GO_term	GO:0045444	fat cell differentiation	237	8	1.06443e-05
GO_term	GO:00422212	response to chemical	4410	38	1.118e-05
GO_term	GO:1901652	response to peptide	491	11	1.13371e-05
GO_term	GO:0046320	regulation of fatty acid oxidation	32	4	1.19237e-05
GO_term	GO:0051085	chaperone cofactor-dependent protein refolding	32	4	1.19237e-05
GO_term	GO:00610771	chaperone-mediated protein folding	70	5	1.49424e-05
GO_term	GO:0050793	regulation of developmental process	2452	26	1.56394e-05
GO_term	GO:0048545	response to steroid hormone	330	9	1.61696e-05
GO_term	GO:19017011	cellular response to oxygen-containing compound	1195	17	1.79254e-05
GO_term	GO:0009719	response to endogenous stimulus	1592	20	1.79732e-05
GO_term	GO:0006366	transcription by RNA polymerase II	2628	27	1.80363e-05
GO_term	GO:0061469	regulation of type B pancreatic cell proliferation	12	3	1.81329e-05
GO_term	GO:0080090	regulation of primary metabolic process	5825	45	1.85931e-05
GO_term	GO:0031323	regulation of cellular metabolic process	6023	46	1.87346e-05
GO_term	GO:00512401	positive regulation of multicellular organismal process	1461	19	1.8818e-05
GO_term	GO:0048871	multicellular organismal homeostasis	524	11	2.07233e-05
GO_term	GO:0032501	multicellular organismal process	7480	53	2.11882e-05
GO_term	GO:0062012	regulation of small molecule metabolic process	342	9	2.14359e-05
GO_term	GO:0051084	'de novo' post-translational protein folding	37	4	2.15307e-05
GO_term	GO:00071662	cell surface receptor signaling pathway	2818	28	2.2217e-05
GO_term	GO:0030522	intracellular receptor signaling pathway	264	8	2.31743e-05
GO_term	GO:0045616	regulation of keratinocyte differentiation	38	4	2.39822e-05
GO_term	GO:0010827	regulation of glucose transmembrane transport	78	5	2.53456e-05
GO_term	GO:0010565	regulation of cellular ketone metabolic process	132	6	2.72348e-05
GO_term	GO:19017001	response to oxygen-containing compound	1651	20	3.03648e-05
GO_term	GO:0003012	muscle system process	449	10	3.06482e-05
GO_term	GO:0006357	regulation of transcription by RNA polymerase II	2551	26	3.13702e-05
GO_term	GO:0006458	'de novo' protein folding	41	4	3.2569e-05
GO_term	GO:00485231	negative regulation of cellular process	4990	40	3.35794e-05
GO_term	GO:0009890	negative regulation of biosynthetic process	1667	20	3.48443e-05
GO_term	GO:0006355	regulation of transcription, DNA-templated	3397	31	3.70443e-05
GO_term	GO:1903506	regulation of nucleic acid-templated transcription	3398	31	3.72609e-05
GO_term	GO:0060548	negative regulation of cell death	1016	15	3.91458e-05
GO_term	GO:2001141	regulation of RNA biosynthetic process	3407	31	3.92632e-05
GO_term	GO:0009653	anatomical structure morphogenesis	2746	27	3.97502e-05
GO_term	GO:0010828	positive regulation of glucose transmembrane transport	44	4	4.32162e-05
GO_term	GO:0071407	cellular response to organic cyclic compound	576	11	4.90703e-05
GO_term	GO:0071375	cellular response to peptide hormone stimulus	294	8	4.97446e-05
GO_term	GO:0044057	regulation of system process	577	11	4.9843e-05
GO_term	GO:00340971	response to cytokine	916	14	5.03257e-05
GO_term	GO:00485182	positive regulation of biological process	6245	46	5.10485e-05
GO_term	GO:0009991	response to extracellular stimulus	479	10	5.28269e-05
GO_term	GO:0044271	cellular nitrogen compound biosynthetic process	4714	38	5.40548e-05
GO_term	GO:0019217	regulation of fatty acid metabolic process	92	5	5.62254e-05
GO_term	GO:0072359	circulatory system development	1197	16	6.90365e-05
GO_term	GO:0042149	cellular response to glucose starvation	50	4	7.18393e-05
GO_term	GO:0006351	transcription, DNA-templated	3518	31	7.3496e-05
GO_term	GO:0097659	nucleic acid-templated transcription	3520	31	7.4308e-05
GO_term	GO:0048646	anatomical structure formation involved in morphogenesis	1207	16	7.61499e-05
GO_term	GO:0060537	muscle tissue development	405	9	7.94741e-05
GO_term	GO:0009267	cellular response to starvation	160	6	7.98196e-05
GO_term	GO:0032774	RNA biosynthetic process	3538	31	8.19925e-05
GO_term	GO:0071495	cellular response to endogenous stimulus	1349	17	8.22876e-05
GO_term	GO:0031327	negative regulation of cellular biosynthetic process	1639	19	9.01325e-05
GO_term	GO:00071543	cell communication	6583	47	9.09673e-05
GO_term	GO:0044342	type B pancreatic cell proliferation	20	3	9.15708e-05
GO_term	GO:00109411	regulation of cell death	1641	19	9.16039e-05
GO_term	GO:0034654	nucleobase-containing compound biosynthetic process	3923	33	9.77609e-05
GO_term	GO:00485191	negative regulation of biological process	5801	43	9.83757e-05
GO_term	GO:00082191	cell death	2105	22	0.00010533
GO_term	GO:0045597	positive regulation of cell differentiation	866	13	0.000114805
GO_term	GO:0031324	negative regulation of cellular metabolic process	2593	25	0.000116647
GO_term	GO:2000026	regulation of multicellular organismal development	1391	17	0.0001196
GO_term	GO:0046885	regulation of hormone biosynthetic process	22	3	0.000122907
GO_term	GO:0071417	cellular response to organonitrogen compound	639	11	0.000123495
GO_term	GO:0051171	regulation of nitrogen compound metabolic process	5667	42	0.000128565
GO_term	GO:1901362	organic cyclic compound biosynthetic process	4160	34	0.000130157
GO_term	GO:0061061	muscle structure development	643	11	0.000130436
GO_term	GO:0019216	regulation of lipid metabolic process	339	8	0.000133871
GO_term	GO:0019219	regulation of nucleobase-containing compound metabolic process	3995	33	0.000140522
GO_term	GO:0018130	heterocycle biosynthetic process	3996	33	0.00014122
GO_term	GO:0046324	regulation of glucose import	60	4	0.000147045
GO_term	GO:0010468	regulation of gene expression	5312	40	0.000148668
GO_term	GO:1904659	glucose transmembrane transport	113	5	0.000149153
GO_term	GO:0019438	aromatic compound biosynthetic process	4009	33	0.000150589
GO_term	GO:00485222	positive regulation of cellular process	5706	42	0.00015175
GO_term	GO:00430661	negative regulation of apoptotic process	893	13	0.000155616
GO_term	GO:0010243	response to organonitrogen compound	1022	14	0.000160659
GO_term	GO:0031667	response to nutrient levels	446	9	0.000164561
GO_term	GO:00230523	signaling	6528	46	0.000166216
GO_term	GO:0008645	hexose transmembrane transport	117	5	0.000175577
GO_term	GO:0070542	response to fatty acid	63	4	0.000177806
GO_term	GO:0051252	regulation of RNA metabolic process	3692	31	0.000183887
GO_term	GO:0015749	monosaccharide transmembrane transport	119	5	0.000190059
GO_term	GO:0071504	cellular response to heparin	5	2	0.000193532
GO_term	GO:0010286	heat acclimation	5	2	0.000193532
GO_term	GO:0070370	cellular heat acclimation	5	2	0.000193532
GO_term	GO:0070434	positive regulation of nucleotide-binding oligomerization domain containing 2 signaling pathway	5	2	0.000193532
GO_term	GO:00430691	negative regulation of programmed cell death	914	13	0.000195501
GO_term	GO:1901653	cellular response to peptide	361	8	0.000205558
GO_term	GO:00429812	regulation of apoptotic process	1461	17	0.00021542
GO_term	GO:0010611	regulation of cardiac muscle hypertrophy	68	4	0.000239015
GO_term	GO:0042594	response to starvation	196	6	0.000241634
GO_term	GO:1901699	cellular response to nitrogen compound	695	11	0.000255756
GO_term	GO:00071654	signal transduction	6042	43	0.00026689
GO_term	GO:00713451	cellular response to cytokine stimulus	822	12	0.000277345
GO_term	GO:00430671	regulation of programmed cell death	1493	17	0.000278121
GO_term	GO:0042592	homeostatic process	1789	19	0.000281401
GO_term	GO:0014743	regulation of muscle hypertrophy	71	4	0.000282288
GO_term	GO:2000138	positive regulation of cell proliferation involved in heart morphogenesis	6	2	0.000289457
GO_term	GO:0072126	positive regulation of glomerular mesangial cell proliferation	6	2	0.000289457
GO_term	GO:0070426	positive regulation of nucleotide-binding oligomerization domain containing signaling pathway	6	2	0.000289457
GO_term	GO:0071383	cellular response to steroid hormone stimulus	203	6	0.000291745
GO_term	GO:00442621	cellular carbohydrate metabolic process	287	7	0.00029275
GO_term	GO:0034219	carbohydrate transmembrane transport	131	5	0.000297026
GO_term	GO:0045665	negative regulation of neuron differentiation	72	4	0.000297884
GO_term	GO:0008284	positive regulation of cell population proliferation	959	13	0.000311498
GO_term	GO:0042180	cellular ketone metabolic process	211	6	0.000358645
GO_term	GO:1901698	response to nitrogen compound	1108	14	0.000367377
GO_term	GO:00096052	response to external stimulus	2798	25	0.000386157
GO_term	GO:0019222	regulation of metabolic process	7162	48	0.000386305
GO_term	GO:00069861	response to unfolded protein	139	5	0.000390282
GO_term	GO:0071503	response to heparin	7	2	0.000404068
GO_term	GO:0090063	positive regulation of microtubule nucleation	7	2	0.000404068
GO_term	GO:0060729	intestinal epithelial structure maintenance	7	2	0.000404068
GO_term	GO:0070555	response to interleukin-1	141	5	0.000416709
GO_term	GO:1901099	negative regulation of signal transduction in absence of ligand	33	3	0.000420312
GO_term	GO:2001240	negative regulation of extrinsic apoptotic signaling pathway in absence of ligand	33	3	0.000420312
GO_term	GO:0046323	glucose import	79	4	0.000424873
GO_term	GO:0019319	hexose biosynthetic process	82	4	0.000489608
GO_term	GO:0033280	response to vitamin D	35	3	0.000500977
GO_term	GO:0010614	negative regulation of cardiac muscle hypertrophy	35	3	0.000500977
GO_term	GO:00071691	transmembrane receptor protein tyrosine kinase signaling pathway	633	10	0.000502586
GO_term	GO:0010628	positive regulation of gene expression	1146	14	0.000514738
GO_term	GO:1901724	positive regulation of cell proliferation involved in kidney development	8	2	0.000537199
GO_term	GO:0070432	regulation of nucleotide-binding oligomerization domain containing 2 signaling pathway	8	2	0.000537199
GO_term	GO:0035744	T-helper 1 cell cytokine production	8	2	0.000537199
GO_term	GO:2000554	regulation of T-helper 1 cell cytokine production	8	2	0.000537199
GO_term	GO:2000556	positive regulation of T-helper 1 cell cytokine production	8	2	0.000537199
GO_term	GO:0032350	regulation of hormone metabolic process	36	3	0.000544769
GO_term	GO:0060255	regulation of macromolecule metabolic process	6636	45	0.000547018
GO_term	GO:00069152	apoptotic process	1892	19	0.00056705
GO_term	GO:0046364	monosaccharide biosynthetic process	86	4	0.000586463
GO_term	GO:0046326	positive regulation of glucose import	37	3	0.000590937
GO_term	GO:0014741	negative regulation of muscle hypertrophy	37	3	0.000590937
GO_term	GO:0070482	response to oxygen levels	324	7	0.000604448
GO_term	GO:0033002	muscle cell proliferation	233	6	0.00060573
GO_term	GO:0044237	cellular metabolic process	10860	64	0.000606488
GO_term	GO:00508964	response to stimulus	9030	56	0.000625291
GO_term	GO:0008643	carbohydrate transport	156	5	0.000660308
GO_term	GO:0031960	response to corticosteroid	157	5	0.000679664
GO_term	GO:00650093	regulation of molecular function	3077	26	0.000680183
GO_term	GO:0010616	negative regulation of cardiac muscle adaptation	9	2	0.000688686
GO_term	GO:1903243	negative regulation of cardiac muscle hypertrophy in response to stress	9	2	0.000688686
GO_term	GO:0062197	cellular response to chemical stress	332	7	0.000697883
GO_term	GO:00359661	response to topologically incorrect protein	160	5	0.000740288
GO_term	GO:0072210	metanephric nephron development	40	3	0.000744212
GO_term	GO:00125012	programmed cell death	1946	19	0.000799686
GO_term	GO:0006464	cellular protein modification process	3645	29	0.000812477
GO_term	GO:0036211	protein modification process	3645	29	0.000812477
GO_term	GO:0043502	regulation of muscle adaptation	95	4	0.000852902
GO_term	GO:0048661	positive regulation of smooth muscle cell proliferation	95	4	0.000852902
GO_term	GO:0072124	regulation of glomerular mesangial cell proliferation	10	2	0.000858369
GO_term	GO:0010968	regulation of microtubule nucleation	10	2	0.000858369
GO_term	GO:0000122	negative regulation of transcription by RNA polymerase II	936	12	0.000880079
GO_term	GO:0003300	cardiac muscle hypertrophy	96	4	0.000886988
GO_term	GO:0051090	regulation of DNA-binding transcription factor activity	452	8	0.000909017
GO_term	GO:0006936	muscle contraction	349	7	0.000934495
GO_term	GO:0006937	regulation of muscle contraction	170	5	0.000971848
GO_term	GO:0048660	regulation of smooth muscle cell proliferation	170	5	0.000971848
GO_term	GO:0009892	negative regulation of metabolic process	3505	28	0.00097312
GO_term	GO:2001239	regulation of extrinsic apoptotic signaling pathway in absence of ligand	44	3	0.000984893
GO_term	GO:0014897	striated muscle hypertrophy	99	4	0.000995001
GO_term	GO:0070997	neuron death	353	7	0.000998432
KEGG_pathway	path:hsa04213	Longevity regulating pathway - multiple species	62	5	3.50405e-05
KEGG_pathway	path:hsa04211	Longevity regulating pathway	89	5	0.000198518
KEGG_pathway	path:hsa04928	Parathyroid hormone synthesis, secretion and action	106	5	0.000448265
