## Supplementary Table 2 for "Dynamic Transcriptomic Network Responses to Divergent Acute Exercise Challenges in Young Adults"

### Sheet: Sheet1
Supplementary Table 2: Gene Ontology (GO) and KEGG pathway annotations for top eight intersections of differentially expressed protein-coding transcripts in serum extracellular vesicles (EVs) following acute TRAD and HITT exercise (corresponds with Fig. 4).
source	pathway	annotation	n	de	p_de
TRAD_h0_up + TRAD_h3_up + TRAD_h24_up + HITT_h0_up + HITT_h3_up + HITT_h24_up
GO_term	GO:0043933	protein-containing complex organization	1736	28	9.34543e-10
GO_term	GO:0006996	organelle organization	3829	41	7.82461e-09
GO_term	GO:0022607	cellular component assembly	2928	35	1.12606e-08
GO_term	GO:0065003	protein-containing complex assembly	1541	24	4.03218e-08
GO_term	GO:0044085	cellular component biogenesis	3170	35	8.71439e-08
GO_term	GO:0002376	immune system process	2786	32	1.65654e-07
GO_term	GO:0097435	supramolecular fiber organization	796	16	4.01344e-07
GO_term	GO:0007015	actin filament organization	450	12	7.21634e-07
GO_term	GO:1902903	regulation of supramolecular fiber organization	376	11	8.81542e-07
GO_term	GO:0008154	actin polymerization or depolymerization	199	8	2.94773e-06
GO_term	GO:0110053	regulation of actin filament organization	270	9	3.22042e-06
GO_term	GO:0030036	actin cytoskeleton organization	721	14	3.46176e-06
GO_term	GO:0051493	regulation of cytoskeleton organization	526	12	3.64598e-06
GO_term	GO:0008360	regulation of cell shape	151	7	4.97274e-06
GO_term	GO:0016043	cellular component organization	6168	48	5.64193e-06
GO_term	GO:1903069	regulation of ER-associated ubiquitin-dependent protein catabolic process	9	3	6.99079e-06
GO_term	GO:0007229	integrin-mediated signaling pathway	107	6	8.21583e-06
GO_term	GO:0032970	regulation of actin filament-based process	393	10	9.76495e-06
GO_term	GO:0043254	regulation of protein-containing complex assembly	401	10	1.16309e-05
GO_term	GO:0030029	actin filament-based process	811	14	1.31873e-05
GO_term	GO:0070527	platelet aggregation	69	5	1.39237e-05
GO_term	GO:0071840	cellular component organization or biogenesis	6368	48	1.46501e-05
GO_term	GO:0044087	regulation of cellular component biogenesis	955	15	1.91242e-05
GO_term	GO:0070560	protein secretion by platelet	2	2	1.95223e-05
GO_term	GO:0051247	positive regulation of protein metabolic process	1484	19	2.33858e-05
GO_term	GO:0042401	cellular biogenic amine biosynthetic process	39	4	2.66325e-05
GO_term	GO:0032956	regulation of actin cytoskeleton organization	352	9	2.68779e-05
GO_term	GO:0009309	amine biosynthetic process	40	4	2.94914e-05
GO_term	GO:0006596	polyamine biosynthetic process	14	3	2.9809e-05
GO_term	GO:0000902	cell morphogenesis	1002	15	3.33819e-05
GO_term	GO:0048523	negative regulation of cellular process	4990	40	3.35794e-05
GO_term	GO:0033043	regulation of organelle organization	1130	16	3.4716e-05
GO_term	GO:0034109	homotypic cell-cell adhesion	93	5	5.92131e-05
GO_term	GO:0022604	regulation of cell morphogenesis	305	8	6.4366e-05
GO_term	GO:0006595	polyamine metabolic process	18	3	6.59689e-05
GO_term	GO:0007010	cytoskeleton organization	1466	18	6.87371e-05
GO_term	GO:0000904	cell morphogenesis involved in differentiation	711	12	7.18114e-05
GO_term	GO:0008064	regulation of actin polymerization or depolymerization	158	6	7.44535e-05
GO_term	GO:0150115	cell-substrate junction organization	98	5	7.60361e-05
GO_term	GO:0030832	regulation of actin filament length	159	6	7.70993e-05
GO_term	GO:1904292	regulation of ERAD pathway	20	3	9.15708e-05
GO_term	GO:0071243	cellular response to arsenic-containing substance	21	3	0.000106489
GO_term	GO:0030043	actin filament fragmentation	4	2	0.000116456
GO_term	GO:0051128	regulation of cellular component organization	2284	23	0.000123961
GO_term	GO:0010604	positive regulation of macromolecule metabolic process	3444	30	0.000125853
GO_term	GO:1902905	positive regulation of supramolecular fiber organization	176	6	0.000134777
GO_term	GO:0031532	actin cytoskeleton reorganization	111	5	0.000137141
GO_term	GO:0030042	actin filament depolymerization	59	4	0.000137707
GO_term	GO:0009605	response to external stimulus	2798	26	0.000149952
GO_term	GO:1903362	regulation of cellular protein catabolic process	258	7	0.000152796
GO_term	GO:0032233	positive regulation of actin filament bundle assembly	61	4	0.000156832
GO_term	GO:0030865	cortical cytoskeleton organization	61	4	0.000156832
GO_term	GO:0048534	hematopoietic or lymphoid organ development	900	13	0.000168047
GO_term	GO:0008215	spermine metabolic process	5	2	0.000193532
GO_term	GO:1903842	response to arsenite ion	5	2	0.000193532
GO_term	GO:1903843	cellular response to arsenite ion	5	2	0.000193532
GO_term	GO:0061136	regulation of proteasomal protein catabolic process	190	6	0.000204316
GO_term	GO:0033622	integrin activation	26	3	0.000204852
GO_term	GO:0022411	cellular component disassembly	460	9	0.000207121
GO_term	GO:0051051	negative regulation of transport	464	9	0.00022084
GO_term	GO:0051495	positive regulation of cytoskeleton organization	195	6	0.000235068
GO_term	GO:0045862	positive regulation of proteolysis	369	8	0.000238403
GO_term	GO:0006334	nucleosome assembly	126	5	0.000248028
GO_term	GO:0009893	positive regulation of metabolic process	3762	31	0.000260346
GO_term	GO:0030168	platelet activation	130	5	0.000286685
GO_term	GO:0065004	protein-DNA complex assembly	203	6	0.000291745
GO_term	GO:0140029	exocytic process	73	4	0.000314089
GO_term	GO:0002520	immune system development	961	13	0.000317793
GO_term	GO:0051246	regulation of protein metabolic process	2601	24	0.000325122
GO_term	GO:0032434	regulation of proteasomal ubiquitin-dependent protein catabolic process	137	5	0.000365142
GO_term	GO:0042176	regulation of protein catabolic process	395	8	0.000376189
GO_term	GO:0006886	intracellular protein transport	851	12	0.000379521
GO_term	GO:1903201	regulation of oxidative stress-induced cell death	77	4	0.000385271
GO_term	GO:0071705	nitrogen compound transport	1993	20	0.000398048
GO_term	GO:1903071	positive regulation of ER-associated ubiquitin-dependent protein catabolic process	7	2	0.000404068
GO_term	GO:0032270	positive regulation of cellular protein metabolic process	1398	16	0.000407426
GO_term	GO:0030097	hemopoiesis	860	12	0.000417099
GO_term	GO:0015031	protein transport	1546	17	0.000417281
GO_term	GO:0046685	response to arsenic-containing substance	33	3	0.000420312
GO_term	GO:0006336	DNA replication-independent chromatin assembly	33	3	0.000420312
GO_term	GO:0006950	response to stress	3868	31	0.000431228
GO_term	GO:0030162	regulation of proteolysis	743	11	0.000450295
GO_term	GO:0007596	blood coagulation	221	6	0.000458544
GO_term	GO:0034724	DNA replication-independent chromatin organization	34	3	0.000459509
GO_term	GO:1903050	regulation of proteolysis involved in cellular protein catabolic process	223	6	0.000480898
GO_term	GO:1905897	regulation of response to endoplasmic reticulum stress	82	4	0.000489608
GO_term	GO:0048519	negative regulation of biological process	5801	41	0.000494463
GO_term	GO:0051336	regulation of hydrolase activity	1008	13	0.000500495
GO_term	GO:0050817	coagulation	226	6	0.000516014
GO_term	GO:0007599	hemostasis	227	6	0.000528153
GO_term	GO:0030155	regulation of cell adhesion	760	11	0.00054389
GO_term	GO:0006904	vesicle docking involved in exocytosis	36	3	0.000544769
GO_term	GO:0048518	positive regulation of biological process	6245	43	0.000581564
GO_term	GO:0051173	positive regulation of nitrogen compound metabolic process	3058	26	0.000618339
GO_term	GO:0042060	wound healing	429	8	0.000648042
GO_term	GO:0010035	response to inorganic substance	539	9	0.000655674
GO_term	GO:0071824	protein-DNA complex subunit organization	237	6	0.000662175
GO_term	GO:0048583	regulation of response to stimulus	3968	31	0.000678317
GO_term	GO:0002576	platelet degranulation	9	2	0.000688686
GO_term	GO:0032506	cytokinetic process	39	3	0.000690608
GO_term	GO:0032984	protein-containing complex disassembly	239	6	0.000691886
GO_term	GO:0031325	positive regulation of cellular metabolic process	3256	27	0.000695627
GO_term	GO:0051017	actin filament bundle assembly	158	5	0.000699442
GO_term	GO:0034728	nucleosome organization	159	5	0.000719648
GO_term	GO:0010506	regulation of autophagy	336	7	0.000748714
GO_term	GO:0007044	cell-substrate junction assembly	92	4	0.000756194
GO_term	GO:1900407	regulation of cellular response to oxidative stress	92	4	0.000756194
GO_term	GO:1901701	cellular response to oxygen-containing compound	1195	14	0.00077711
GO_term	GO:0061572	actin filament bundle organization	162	5	0.000782892
GO_term	GO:0098609	cell-cell adhesion	925	12	0.00079412
GO_term	GO:2000058	regulation of ubiquitin-dependent protein catabolic process	166	5	0.000873565
GO_term	GO:0045184	establishment of protein localization	1654	17	0.000896592
GO_term	GO:0090317	negative regulation of intracellular protein transport	43	3	0.000920688
GO_term	GO:0034330	cell junction organization	686	10	0.000931992
GO_term	GO:0007155	cell adhesion	1510	16	0.000939257
GO_term	GO:0036473	cell death in response to oxidative stress	98	4	0.000958023
GO_term	GO:0022407	regulation of cell-cell adhesion	456	8	0.000961996
GO_term	GO:0032535	regulation of cellular component size	351	7	0.000966046
GO_term	GO:0032879	regulation of localization	2808	24	0.000993867
KEGG_pathway	path:hsa05203	Viral carcinogenesis	204	8	3.36592e-05
KEGG_pathway	path:hsa04141	Protein processing in endoplasmic reticulum	171	6	0.000639869
TRAD_h0_up + TRAD_h3_up + TRAD_h24_up
GO_term	GO:0120036	plasma membrane bounded cell projection organization	1481	30	3.63196e-06
GO_term	GO:0030030	cell projection organization	1522	30	6.24802e-06
GO_term	GO:0048666	neuron development	1097	24	1.11118e-05
GO_term	GO:0048699	generation of neurons	1425	28	1.41559e-05
GO_term	GO:0007275	multicellular organism development	4804	64	1.53427e-05
GO_term	GO:0030182	neuron differentiation	1356	27	1.62818e-05
GO_term	GO:0022008	neurogenesis	1631	29	6.11879e-05
GO_term	GO:0046226	coumarin catabolic process	2	2	6.69944e-05
GO_term	GO:0046271	phenylpropanoid catabolic process	2	2	6.69944e-05
GO_term	GO:0031175	neuron projection development	951	20	0.000109323
GO_term	GO:0007399	nervous system development	2408	37	0.000115234
GO_term	GO:0048731	system development	4345	56	0.000180743
GO_term	GO:0008356	asymmetric cell division	18	3	0.00040504
GO_term	GO:0048468	cell development	2098	32	0.000417365
GO_term	GO:0060066	oviduct development	5	2	0.000659139
GO_term	GO:0048496	maintenance of animal organ identity	5	2	0.000659139
GO_term	GO:0050954	sensory perception of mechanical stimulus	177	7	0.000661047
GO_term	GO:0032501	multicellular organismal process	7480	82	0.000760929
GO_term	GO:0030154	cell differentiation	4174	52	0.000791289
GO_term	GO:0006928	movement of cell or subcellular component	2178	32	0.000795072
GO_term	GO:0021846	cell proliferation in forebrain	23	3	0.000852972
GO_term	GO:0007215	glutamate receptor signaling pathway	52	4	0.000872946
GO_term	GO:0048869	cellular developmental process	4200	52	0.000916979
GO_term	GO:0055059	asymmetric neuroblast division	6	2	0.000983371
GO_term	GO:0006777	Mo-molybdopterin cofactor biosynthetic process	6	2	0.000983371
GO_term	GO:0019720	Mo-molybdopterin cofactor metabolic process	6	2	0.000983371
GO_term	GO:0043545	molybdopterin cofactor metabolic process	6	2	0.000983371
GO_term	GO:0051189	prosthetic group metabolic process	6	2	0.000983371
GO_term	GO:0045162	clustering of voltage-gated sodium channels	6	2	0.000983371
TRAD_h0_up + TRAD_h3_up + TRAD_h24_up + HITT_h3_up + HITT_h24_up
GO_term	GO:0051971	positive regulation of transmission of nerve impulse	7	3	7.96278e-05
GO_term	GO:0045026	plasma membrane fusion	26	4	0.0003713
GO_term	GO:0045851	pH reduction	3	2	0.000530091
GO_term	GO:0007218	neuropeptide signaling pathway	108	7	0.000627049
GO_term	GO:0007186	G protein-coupled receptor signaling pathway	1276	31	0.00097101
GO_term	GO:0031424	keratinization	85	6	0.000980492
TRAD_h0_up
GO_term	GO:0007600	sensory perception	986	35	6.29018e-08
GO_term	GO:00071861	G protein-coupled receptor signaling pathway	1276	37	3.53782e-06
GO_term	GO:0007606	sensory perception of chemical stimulus	528	21	5.80247e-06
GO_term	GO:0007608	sensory perception of smell	458	19	9.0491e-06
GO_term	GO:0050911	detection of chemical stimulus involved in sensory perception of smell	432	18	1.47412e-05
GO_term	GO:0050907	detection of chemical stimulus involved in sensory perception	478	19	1.64453e-05
GO_term	GO:0050877	nervous system process	1509	39	2.7042e-05
GO_term	GO:0009593	detection of chemical stimulus	513	19	4.31183e-05
GO_term	GO:0050906	detection of stimulus involved in sensory perception	542	19	8.93501e-05
GO_term	GO:00325011	multicellular organismal process	7480	124	0.00037738
GO_term	GO:0051606	detection of stimulus	673	20	0.000512243
GO_term	GO:0072011	glomerular endothelium development	4	2	0.000984087
GO_term	GO:0061113	pancreas morphogenesis	4	2	0.000984087
KEGG_pathway	path:hsa04740	Olfactory transduction	439	19	2.59046e-06
KEGG_pathway	path:hsa04080	Neuroactive ligand-receptor interaction	362	14	0.000206644
TRAD_h0_up + TRAD_h3_up
GO_term	GO:00076001	sensory perception	986	76	6.35116e-11
GO_term	GO:00516061	detection of stimulus	673	55	4.29935e-09
GO_term	GO:00095931	detection of chemical stimulus	513	45	1.41969e-08
GO_term	GO:00508771	nervous system process	1509	94	2.30963e-08
GO_term	GO:00509061	detection of stimulus involved in sensory perception	542	46	2.6769e-08
GO_term	GO:00076061	sensory perception of chemical stimulus	528	45	3.36023e-08
GO_term	GO:00509071	detection of chemical stimulus involved in sensory perception	478	42	4.14238e-08
GO_term	GO:0003008	system process	2298	125	2.30097e-07
GO_term	GO:00076081	sensory perception of smell	458	38	7.72357e-07
GO_term	GO:00071862	G protein-coupled receptor signaling pathway	1276	76	3.15179e-06
GO_term	GO:00509111	detection of chemical stimulus involved in sensory perception of smell	432	35	3.58827e-06
GO_term	GO:0050829	defense response to Gram-negative bacterium	87	11	0.000213083
GO_term	GO:0061844	antimicrobial humoral immune response mediated by antimicrobial peptide	79	10	0.00040528
GO_term	GO:0022414	reproductive process	1505	76	0.000675641
GO_term	GO:0006959	humoral immune response	317	23	0.000779541
GO_term	GO:0000003	reproduction	1513	76	0.000784723
GO_term	GO:0007548	sex differentiation	281	21	0.000892563
GO_term	GO:0050830	defense response to Gram-positive bacterium	104	11	0.000996499
KEGG_pathway	path:hsa047401	Olfactory transduction	439	37	1.02675e-07
KEGG_pathway	path:hsa04060	Cytokine-cytokine receptor interaction	295	29	1.11404e-07
KEGG_pathway	path:hsa05150	Staphylococcus aureus infection	96	12	6.8291e-05
KEGG_pathway	path:hsa04610	Complement and coagulation cascades	85	10	0.000453359
TRAD_h0_up + TRAD_h3_up + TRAD_h24_up + HITT_h3_up
GO_term	GO:00509112	detection of chemical stimulus involved in sensory perception of smell	432	110	3.26697e-48
GO_term	GO:00076082	sensory perception of smell	458	112	3.42868e-47
GO_term	GO:00509072	detection of chemical stimulus involved in sensory perception	478	113	4.96344e-46
GO_term	GO:00509062	detection of stimulus involved in sensory perception	542	119	6.41734e-45
GO_term	GO:00095932	detection of chemical stimulus	513	114	1.42358e-43
GO_term	GO:00076062	sensory perception of chemical stimulus	528	115	4.94302e-43
GO_term	GO:00516062	detection of stimulus	673	129	6.69869e-42
GO_term	GO:00071863	G protein-coupled receptor signaling pathway	1276	181	8.18823e-40
GO_term	GO:00076002	sensory perception	986	155	2.60561e-39
GO_term	GO:00508772	nervous system process	1509	192	1.38443e-35
GO_term	GO:00030081	system process	2298	232	9.68964e-28
GO_term	GO:00325012	multicellular organismal process	7480	477	8.26968e-13
GO_term	GO:0042221	response to chemical	4410	312	8.34219e-13
GO_term	GO:0007165	signal transduction	6042	378	2.08389e-08
GO_term	GO:0023052	signaling	6528	402	3.6491e-08
GO_term	GO:0007154	cell communication	6583	401	1.48218e-07
GO_term	GO:0042445	hormone metabolic process	230	30	1.17109e-06
GO_term	GO:0007210	serotonin receptor signaling pathway	40	11	2.47418e-06
GO_term	GO:0007187	G protein-coupled receptor signaling pathway, coupled to cyclic nucleotide second messenger	67	14	3.92857e-06
GO_term	GO:0001539	cilium or flagellum-dependent cell motility	151	22	5.0772e-06
GO_term	GO:0060285	cilium-dependent cell motility	151	22	5.0772e-06
GO_term	GO:0002933	lipid hydroxylation	7	5	5.6021e-06
GO_term	GO:0030317	flagellated sperm motility	122	19	8.28383e-06
GO_term	GO:0097722	sperm motility	122	19	8.28383e-06
GO_term	GO:0050896	response to stimulus	9030	511	1.45039e-05
GO_term	GO:0060294	cilium movement involved in cell motility	138	20	1.45903e-05
GO_term	GO:0010817	regulation of hormone levels	496	47	1.50606e-05
GO_term	GO:0003341	cilium movement	187	24	1.75908e-05
GO_term	GO:0006820	anion transport	514	48	1.79343e-05
GO_term	GO:0015739	sialic acid transport	5	4	2.83324e-05
GO_term	GO:0042573	retinoic acid metabolic process	34	9	2.87368e-05
GO_term	GO:0042572	retinol metabolic process	51	11	3.09692e-05
GO_term	GO:0015698	inorganic anion transport	182	23	3.34977e-05
GO_term	GO:0098664	G protein-coupled serotonin receptor signaling pathway	35	9	3.70001e-05
GO_term	GO:0034754	cellular hormone metabolic process	137	19	4.42167e-05
GO_term	GO:0007271	synaptic transmission, cholinergic	29	8	5.80716e-05
GO_term	GO:0097267	omega-hydroxylase P450 pathway	10	5	5.93302e-05
GO_term	GO:0008202	steroid metabolic process	323	33	6.5369e-05
GO_term	GO:0007188	adenylate cyclase-modulating G protein-coupled receptor signaling pathway	244	27	7.76854e-05
GO_term	GO:1902476	chloride transmembrane transport	66	12	8.16347e-05
GO_term	GO:1901615	organic hydroxy compound metabolic process	551	48	0.000101729
GO_term	GO:0006821	chloride transport	111	16	0.000108927
GO_term	GO:0051716	cellular response to stimulus	7493	426	0.000112748
GO_term	GO:0044062	regulation of excretion	24	7	0.000115309
GO_term	GO:2000502	negative regulation of natural killer cell chemotaxis	3	3	0.000119857
GO_term	GO:0098661	inorganic anion transmembrane transport	90	14	0.000126293
GO_term	GO:0098742	cell-cell adhesion via plasma-membrane adhesion molecules	279	29	0.000131285
GO_term	GO:0042178	xenobiotic catabolic process	25	7	0.000153365
GO_term	GO:0019627	urea metabolic process	12	5	0.00017161
GO_term	GO:0071941	nitrogen cycle metabolic process	12	5	0.00017161
GO_term	GO:0070173	regulation of enamel mineralization	7	4	0.000183069
GO_term	GO:0070989	oxidative demethylation	19	6	0.000221755
GO_term	GO:0001523	retinoid metabolic process	84	13	0.000229649
GO_term	GO:0010466	negative regulation of peptidase activity	262	27	0.000253558
GO_term	GO:0006706	steroid catabolic process	27	7	0.000259843
GO_term	GO:0120254	olefinic compound metabolic process	157	19	0.000276893
GO_term	GO:0006721	terpenoid metabolic process	98	14	0.00031632
GO_term	GO:0016101	diterpenoid metabolic process	87	13	0.000327639
GO_term	GO:0009820	alkaloid metabolic process	8	4	0.00035181
GO_term	GO:0007197	adenylate cyclase-inhibiting G protein-coupled acetylcholine receptor signaling pathway	8	4	0.00035181
GO_term	GO:0008210	estrogen metabolic process	37	8	0.000367742
GO_term	GO:1901624	negative regulation of lymphocyte chemotaxis	4	3	0.000461731
GO_term	GO:0060005	vestibular reflex	4	3	0.000461731
GO_term	GO:1900046	regulation of hemostasis	68	11	0.000463518
GO_term	GO:0030195	negative regulation of blood coagulation	48	9	0.000493835
GO_term	GO:0072378	blood coagulation, fibrin clot formation	15	5	0.000574724
GO_term	GO:1900047	negative regulation of hemostasis	49	9	0.000578813
GO_term	GO:0007200	phospholipase C-activating G protein-coupled receptor signaling pathway	104	14	0.000586424
GO_term	GO:0006069	ethanol oxidation	9	4	0.000608517
GO_term	GO:0006720	isoprenoid metabolic process	117	15	0.000641191
GO_term	GO:0030198	extracellular matrix organization	307	29	0.000650176
GO_term	GO:0007189	adenylate cyclase-activating G protein-coupled receptor signaling pathway	155	18	0.000652727
GO_term	GO:0043062	extracellular structure organization	308	29	0.00068486
GO_term	GO:0010951	negative regulation of endopeptidase activity	251	25	0.000698518
GO_term	GO:0001578	microtubule bundle formation	118	15	0.000701756
GO_term	GO:0045229	external encapsulating structure organization	310	29	0.000759125
GO_term	GO:0051346	negative regulation of hydrolase activity	371	33	0.000824625
GO_term	GO:0042730	fibrinolysis	24	6	0.00089009
GO_term	GO:0032740	positive regulation of interleukin-17 production	24	6	0.00089009
GO_term	GO:0050819	negative regulation of coagulation	52	9	0.000908052
GO_term	GO:0098801	regulation of renal system process	33	7	0.000965134
GO_term	GO:0034776	response to histamine	10	4	0.000974642
GO_term	GO:1903027	regulation of opsonization	10	4	0.000974642
KEGG_pathway	path:hsa047402	Olfactory transduction	439	110	2.02544e-43
KEGG_pathway	path:hsa040801	Neuroactive ligand-receptor interaction	362	58	4.53129e-13
KEGG_pathway	path:hsa00982	Drug metabolism - cytochrome P450	72	17	4.50326e-07
KEGG_pathway	path:hsa05204	Chemical carcinogenesis - DNA adducts	69	14	3.01652e-05
KEGG_pathway	path:hsa00980	Metabolism of xenobiotics by cytochrome P450	78	15	3.08319e-05
KEGG_pathway	path:hsa046101	Complement and coagulation cascades	85	15	8.74549e-05
KEGG_pathway	path:hsa00830	Retinol metabolism	68	13	0.000110489
KEGG_pathway	path:hsa040601	Cytokine-cytokine receptor interaction	295	32	0.000379223
KEGG_pathway	path:hsa00140	Steroid hormone biosynthesis	61	11	0.000625212
KEGG_pathway	path:hsa00350	Tyrosine metabolism	36	8	0.000825471
HITT_h3_down
GO_term	GO:00509073	detection of chemical stimulus involved in sensory perception	478	32	7.1315e-16
GO_term	GO:00095933	detection of chemical stimulus	513	33	7.73398e-16
GO_term	GO:00509113	detection of chemical stimulus involved in sensory perception of smell	432	30	2.31903e-15
GO_term	GO:00509063	detection of stimulus involved in sensory perception	542	33	3.78962e-15
GO_term	GO:00516063	detection of stimulus	673	36	1.01969e-14
GO_term	GO:00076083	sensory perception of smell	458	30	1.10086e-14
GO_term	GO:00076063	sensory perception of chemical stimulus	528	32	1.16926e-14
GO_term	GO:00071864	G protein-coupled receptor signaling pathway	1276	47	6.49478e-13
GO_term	GO:00076003	sensory perception	986	35	2.27637e-09
GO_term	GO:00030082	system process	2298	57	9.60491e-09
GO_term	GO:00508773	nervous system process	1509	42	5.90694e-08
GO_term	GO:00325013	multicellular organismal process	7480	115	4.4389e-05
GO_term	GO:00071651	signal transduction	6042	97	5.52804e-05
GO_term	GO:00230521	signaling	6528	102	9.63636e-05
GO_term	GO:00071541	cell communication	6583	102	0.000137565
GO_term	GO:0038007	netrin-activated signaling pathway	10	3	0.000165287
GO_term	GO:00033411	cilium movement	187	9	0.000304959
GO_term	GO:00422211	response to chemical	4410	73	0.000319452
GO_term	GO:00517161	cellular response to stimulus	7493	111	0.00037571
GO_term	GO:0060535	trachea cartilage morphogenesis	3	2	0.000385052
GO_term	GO:0009753	response to jasmonic acid	4	2	0.000764308
GO_term	GO:0071395	cellular response to jasmonic acid stimulus	4	2	0.000764308
GO_term	GO:0071798	response to prostaglandin D	4	2	0.000764308
GO_term	GO:0071799	cellular response to prostaglandin D stimulus	4	2	0.000764308
KEGG_pathway	path:hsa047403	Olfactory transduction	439	31	1.28713e-16
HITT_h3_pre_up
GO_term	GO:00509064	detection of stimulus involved in sensory perception	542	35	1.41757e-13
GO_term	GO:00516064	detection of stimulus	673	39	1.63619e-13
GO_term	GO:00509074	detection of chemical stimulus involved in sensory perception	478	32	6.43799e-13
GO_term	GO:00076084	sensory perception of smell	458	31	1.13393e-12
GO_term	GO:00509114	detection of chemical stimulus involved in sensory perception of smell	432	30	1.39761e-12
GO_term	GO:00076064	sensory perception of chemical stimulus	528	33	1.81615e-12
GO_term	GO:00095934	detection of chemical stimulus	513	32	4.2434e-12
GO_term	GO:00076004	sensory perception	986	45	7.90351e-12
GO_term	GO:00030083	system process	2298	73	5.83182e-11
GO_term	GO:00071865	G protein-coupled receptor signaling pathway	1276	50	1.14329e-10
GO_term	GO:00508774	nervous system process	1509	53	1.48258e-09
GO_term	GO:00325014	multicellular organismal process	7480	149	9.17625e-07
GO_term	GO:0061171	establishment of bipolar cell polarity	2	2	0.000209168
GO_term	GO:0016339	calcium-dependent cell-cell adhesion via plasma membrane cell adhesion molecules	43	5	0.000378388
GO_term	GO:0001834	trophectodermal cell proliferation	3	2	0.000621483
GO_term	GO:0009441	glycolate metabolic process	3	2	0.000621483
GO_term	GO:0019226	transmission of nerve impulse	73	6	0.000663177
GO_term	GO:0035637	multicellular organismal signaling	164	9	0.000665554
KEGG_pathway	path:hsa047404	Olfactory transduction	439	31	4.29039e-12
KEGG_pathway	path:hsa046102	Complement and coagulation cascades	85	7	0.000535635
KEGG_pathway	path:hsa008301	Retinol metabolism	68	6	0.000935919
